# Shade-avoidance responses become more aggressive in warm environments

**DOI:** 10.1101/710004

**Authors:** Sofía Romero-Montepaone, Sofía Poodts, Patrick Fischbach, Romina Sellaro, Matias D. Zurbriggen, Jorge J. Casal

## Abstract

When exposed to neighbour signals, competitive plants increase the growth of the stem to reduce the degree of current or future shade. Plants can experience similar neighbour cues under different weather conditions and the aim of this work is to investigate the impact of daily average temperature and irradiance and thermal amplitude on the magnitude of shade-avoidance responses in *Arabidopsis thaliana*. For this purpose, we first generated a growth database and elaborated under controlled conditions a model that predicts hypocotyl growth during the photoperiod as a function of the light-modulated activity of the main photo-sensory receptors (phytochromes A and B, cryptochromes 1 and 2), temperature-modulated activity of phytochrome B and an independent temperature input. Thermal amplitude (lower temperatures during the morning and afternoon that at midday) reduced growth of genotypes with normally fast morning growth, and this effect was incorporated to the model. Thermal amplitude also decreased the abundance of the growth-promoting transcription factor PHYTOCHROME-INTERACTING FACTOR 4. The model predicted growth in the field through different seasons with reasonable accuracy. Then, we used the model in combination with a worldwide dataset of current and future whether conditions. The analysis predicted enhanced shade-avoidance responses as a result of higher temperatures due to the geographical location or global warming. Irradiance and thermal amplitude had no effects. These trends were also observed for our local growth measurements. We conclude that, if water and nutrients do not become limiting, warm environments enhance the shade avoidance response.
