## Supplemental Table 2 for "Shade-avoidance responses become more aggressive in warm environments"

### Sheet: Hoja1
Table S2. Hypocotyl growth data obtained in the field
Date (mm/dd/yy)	Light/Shade Condition	Mean Temperature (°C)	Genotype	Growth in 9 h (mm)
2014-06-17	Light	17.6328	Col	0.0429993
2014-06-17	Light	17.6328	Col	0.0608112
2014-06-17	Light	17.6328	Col	0.0671076
2014-06-17	Light	17.6328	Col	0.0304056
2014-06-17	Mild shade	12.7681	Col	0.0769941
2014-06-17	Mild shade	12.7681	Col	0.0304056
2014-06-17	Mild shade	12.7681	Col	0.0928611
2014-06-17	Mild shade	12.7681	Col	0.202389
2014-06-17	Deep shade	12.1569	Col	0.123127
2014-06-17	Deep shade	12.1569	Col	0.305571
2014-06-17	Deep shade	12.1569	Col	0.268349
2014-07-08	Light	27.4982	Col	0.0757311
2014-07-08	Light	27.4982	Col	0.082926
2014-07-08	Light	27.4982	Col	0.100804
2014-07-08	Light	27.4982	Col	0.0491972
2014-07-08	Mild shade	13.3176	Col	0.117851
2014-07-08	Mild shade	13.3176	Col	0.122965
2014-07-08	Mild shade	13.3176	Col	0.113191
2014-07-08	Mild shade	13.3176	Col	0.126529
2014-07-08	Deep shade	12.653	Col	0.163166
2014-07-08	Deep shade	12.653	Col	0.144002
2014-07-08	Deep shade	12.653	Col	0.169359
2014-07-08	Deep shade	12.653	Col	0.0983943
2014-09-04	Light	23.4314	Col	0.0322
2014-09-04	Light	23.4314	Col	0.0608107
2014-09-04	Light	23.4314	Col	0.0983943
2014-09-04	Light	23.4314	Col	0.0778851
2014-09-04	Mild shade	17.1571	Col	0.0790416
2014-09-04	Mild shade	17.1571	Col	0.144426
2014-09-04	Mild shade	17.1571	Col	0.131757
2014-09-04	Mild shade	17.1571	Col	0.223604
2014-09-04	Deep shade	16.6788	Col	0.219026
2014-09-04	Deep shade	16.6788	Col	0.192464
2014-09-04	Deep shade	16.6788	Col	0.165012
2014-09-04	Deep shade	16.6788	Col	0.220126
2014-10-02	Light	28.8912	Col	0.0679887
2014-10-02	Light	28.8912	Col	0.109628
2014-10-02	Light	28.8912	Col	0.1923
2014-10-02	Mild shade	18.8597	Col	0.16723
2014-10-02	Mild shade	18.8597	Col	0.19469
2014-10-02	Mild shade	18.8597	Col	0.125365
2014-10-02	Mild shade	18.8597	Col	0.269236
2014-10-02	Deep shade	15.9872	Col	0.491215
2014-10-02	Deep shade	15.9872	Col	0.245137
2014-10-02	Deep shade	15.9872	Col	0.319974
2014-10-02	Deep shade	15.9872	Col	0.409968
10/30/14	Light	39.8735	Col	0.0460982
10/30/14	Light	39.8735	Col	0.063839
10/30/14	Light	39.8735	Col	0.1069
10/30/14	Light	39.8735	Col	0.0961506
10/30/14	Mild shade	24.6577	Col	0.237987
10/30/14	Mild shade	24.6577	Col	0.211215
10/30/14	Mild shade	24.6577	Col	0.244546
10/30/14	Mild shade	24.6577	Col	0.397725
10/30/14	Deep shade	20.1105	Col	0.200087
10/30/14	Deep shade	20.1105	Col	0.230177
10/30/14	Deep shade	20.1105	Col	0.475806
10/30/14	Deep shade	20.1105	Col	0.617599
11/13/14	Light	43.096	Col	0.0367024
11/13/14	Light	43.096	Col	0.0608112
11/13/14	Mild shade	27.9324	Col	0.277965
11/13/14	Mild shade	27.9324	Col	0.157575
11/13/14	Mild shade	27.9324	Col	0.2949
11/13/14	Mild shade	27.9324	Col	0.346205
11/13/14	Deep shade	24.6144	Col	0.412511
11/13/14	Deep shade	24.6144	Col	0.352431
11/13/14	Deep shade	24.6144	Col	0.445949
11/13/14	Deep shade	24.6144	Col	0.313499
11/27/14	Light	30.5197	Col	0.06234
11/27/14	Light	30.5197	Col	0.106612
11/27/14	Light	30.5197	Col	0.075543
11/27/14	Light	30.5197	Col	0.075543
11/27/14	Mild shade	29.8225	Col	0.205941
11/27/14	Mild shade	29.8225	Col	0.159322
11/27/14	Mild shade	29.8225	Col	0.104092
11/27/14	Mild shade	29.8225	Col	0.205941
11/27/14	Deep shade	24.2189	Col	0.524766
11/27/14	Deep shade	24.2189	Col	0.479891
11/27/14	Deep shade	24.2189	Col	0.788104
11/27/14	Deep shade	24.2189	Col	0.479891
2014-12-11	Light	37.7388	Col	0.0706775
2014-12-11	Light	37.7388	Col	0.0510207
2014-12-11	Light	37.7388	Col	0.0844515
2014-12-11	Light	37.7388	Col	0.0767349
2014-12-11	Mild shade	28.5565	Col	0.232439
2014-12-11	Mild shade	28.5565	Col	0.230813
2014-12-11	Mild shade	28.5565	Col	0.251982
2014-12-11	Mild shade	28.5565	Col	0.183499
2014-12-11	Deep shade	23.4678	Col	0.6303
2014-12-11	Deep shade	23.4678	Col	0.327357
2014-12-11	Deep shade	23.4678	Col	0.347748
2014-12-11	Deep shade	23.4678	Col	0.442079
12/22/14	Light	32.456	Col	0.237237
12/22/14	Light	32.456	Col	0.108179
12/22/14	Light	32.456	Col	0.237253
12/22/14	Light	32.456	Col	0.203153
12/22/14	Mild shade	29.1548	Col	0.312493
12/22/14	Mild shade	29.1548	Col	0.284282
12/22/14	Mild shade	29.1548	Col	0.328267
12/22/14	Mild shade	29.1548	Col	0.347364
12/22/14	Deep shade	23.4377	Col	0.499567
12/22/14	Deep shade	23.4377	Col	0.504902
12/22/14	Deep shade	23.4377	Col	0.498816
12/22/14	Deep shade	23.4377	Col	0.583663
2015-02-05	Light	39.385	Col	0.138384
2015-02-05	Light	39.385	Col	0.109294
2015-02-05	Light	39.385	Col	0.173868
2015-02-05	Light	39.385	Col	0.115494
2015-02-05	Mild shade	27.3043	Col	0.467553
2015-02-05	Mild shade	27.3043	Col	0.470798
2015-02-05	Mild shade	27.3043	Col	0.477989
2015-02-05	Mild shade	27.3043	Col	0.837604
2015-02-05	Deep shade	27.6005	Col	0.917969
2015-02-05	Deep shade	27.6005	Col	0.696991
2015-02-05	Deep shade	27.6005	Col	1.20167
2015-02-05	Deep shade	27.6005	Col	1.0598
2014-06-17	Light	17.6328	cry1	0.0851184
2014-06-17	Light	17.6328	cry1	0.152027
2014-06-17	Light	17.6328	cry1	0.112575
2014-06-17	Light	17.6328	cry1	0.0429993
2014-06-17	Mild shade	12.7681	cry1	0.141967
2014-06-17	Mild shade	12.7681	cry1	0.100051
2014-06-17	Mild shade	12.7681	cry1	0.211991
2014-06-17	Deep shade	12.1569	cry1	0.203966
2014-06-17	Deep shade	12.1569	cry1	0.384692
2014-06-17	Deep shade	12.1569	cry1	0.149881
2014-06-17	Deep shade	12.1569	cry1	0.212549
2014-07-08	Light	27.4982	cry1	0.17544
2014-07-08	Light	27.4982	cry1	0.0817347
2014-07-08	Light	27.4982	cry1	0.0643999
2014-07-08	Light	27.4982	cry1	0.0304056
2014-07-08	Mild shade	13.3176	cry1	0.143537
2014-07-08	Mild shade	13.3176	cry1	0.129223
2014-07-08	Mild shade	13.3176	cry1	0.100051
2014-07-08	Mild shade	13.3176	cry1	0.0530685
2014-07-08	Deep shade	12.653	cry1	0.177382
2014-07-08	Deep shade	12.653	cry1	0.247706
2014-07-08	Deep shade	12.653	cry1	0.0608107
2014-09-04	Light	23.4314	cry1	0.142895
2014-09-04	Light	23.4314	cry1	0.302667
2014-09-04	Light	23.4314	cry1	0.37341
2014-09-04	Light	23.4314	cry1	0.164345
2014-09-04	Mild shade	17.1571	cry1	0.217975
2014-09-04	Mild shade	17.1571	cry1	0.279215
2014-09-04	Mild shade	17.1571	cry1	0.341632
2014-09-04	Mild shade	17.1571	cry1	0.389106
2014-09-04	Deep shade	16.6788	cry1	0.410447
2014-09-04	Deep shade	16.6788	cry1	0.326585
2014-09-04	Deep shade	16.6788	cry1	0.320988
2014-09-04	Deep shade	16.6788	cry1	0.425679
2014-10-02	Light	28.8912	cry1	0.16423
2014-10-02	Light	28.8912	cry1	0.168488
2014-10-02	Light	28.8912	cry1	0.131192
2014-10-02	Light	28.8912	cry1	0.201188
2014-10-02	Mild shade	18.8597	cry1	0.475227
2014-10-02	Mild shade	18.8597	cry1	0.327498
2014-10-02	Mild shade	18.8597	cry1	0.171999
2014-10-02	Mild shade	18.8597	cry1	0.565902
2014-10-02	Deep shade	15.9872	cry1	0.544079
2014-10-02	Deep shade	15.9872	cry1	0.421769
2014-10-02	Deep shade	15.9872	cry1	0.545393
2014-10-02	Deep shade	15.9872	cry1	0.558216
10/30/14	Light	39.8735	cry1	0.0987856
10/30/14	Light	39.8735	cry1	0.289235
10/30/14	Light	39.8735	cry1	0.223812
10/30/14	Light	39.8735	cry1	0.130786
10/30/14	Mild shade	24.6577	cry1	0.598966
10/30/14	Mild shade	24.6577	cry1	0.911005
10/30/14	Mild shade	24.6577	cry1	0.67854
10/30/14	Mild shade	24.6577	cry1	0.745649
10/30/14	Deep shade	20.1105	cry1	0.43456
10/30/14	Deep shade	20.1105	cry1	0.751417
10/30/14	Deep shade	20.1105	cry1	0.858274
10/30/14	Deep shade	20.1105	cry1	1.00388
11/13/14	Light	43.096	cry1	0.055494
11/13/14	Light	43.096	cry1	0.0912558
11/13/14	Mild shade	27.9324	cry1	0.533865
11/13/14	Mild shade	27.9324	cry1	0.619804
11/13/14	Mild shade	27.9324	cry1	0.429388
11/13/14	Mild shade	27.9324	cry1	0.559933
11/13/14	Deep shade	24.6144	cry1	0.936397
11/13/14	Deep shade	24.6144	cry1	0.670286
11/13/14	Deep shade	24.6144	cry1	0.843633
11/13/14	Deep shade	24.6144	cry1	0.515768
11/27/14	Light	30.5197	cry1	0.227131
11/27/14	Light	30.5197	cry1	0.215309
11/27/14	Light	30.5197	cry1	0.278801
11/27/14	Light	30.5197	cry1	0.278801
11/27/14	Mild shade	29.8225	cry1	0.725946
11/27/14	Mild shade	29.8225	cry1	0.949283
11/27/14	Mild shade	29.8225	cry1	0.886313
11/27/14	Mild shade	29.8225	cry1	0.725946
11/27/14	Deep shade	24.2189	cry1	1.20356
11/27/14	Deep shade	24.2189	cry1	1.50367
11/27/14	Deep shade	24.2189	cry1	1.52735
11/27/14	Deep shade	24.2189	cry1	1.50367
2014-12-11	Light	37.7388	cry1	0.142757
2014-12-11	Light	37.7388	cry1	0.160072
2014-12-11	Light	37.7388	cry1	0.295001
2014-12-11	Light	37.7388	cry1	0.293854
2014-12-11	Mild shade	28.5565	cry1	0.22765
2014-12-11	Mild shade	28.5565	cry1	0.316824
2014-12-11	Mild shade	28.5565	cry1	0.581258
2014-12-11	Mild shade	28.5565	cry1	0.63941
2014-12-11	Deep shade	23.4678	cry1	0.894815
2014-12-11	Deep shade	23.4678	cry1	0.962096
2014-12-11	Deep shade	23.4678	cry1	0.838452
2014-12-11	Deep shade	23.4678	cry1	0.914846
12/22/14	Light	32.456	cry1	0.274257
12/22/14	Light	32.456	cry1	0.349629
12/22/14	Light	32.456	cry1	0.278857
12/22/14	Light	32.456	cry1	0.397116
12/22/14	Mild shade	29.1548	cry1	0.541105
12/22/14	Mild shade	29.1548	cry1	0.600956
12/22/14	Mild shade	29.1548	cry1	0.48046
12/22/14	Mild shade	29.1548	cry1	0.607328
12/22/14	Deep shade	23.4377	cry1	1.0111
12/22/14	Deep shade	23.4377	cry1	1.13397
12/22/14	Deep shade	23.4377	cry1	1.09116
12/22/14	Deep shade	23.4377	cry1	0.955716
2015-02-05	Light	39.385	cry1	0.168309
2015-02-05	Light	39.385	cry1	0.322315
2015-02-05	Light	39.385	cry1	0.33408
2015-02-05	Light	39.385	cry1	0.143569
2015-02-05	Mild shade	27.3043	cry1	0.950974
2015-02-05	Mild shade	27.3043	cry1	1.31752
2015-02-05	Mild shade	27.3043	cry1	1.12386
2015-02-05	Mild shade	27.3043	cry1	0.90703
2015-02-05	Deep shade	27.6005	cry1	0.706435
2015-02-05	Deep shade	27.6005	cry1	1.19483
2015-02-05	Deep shade	27.6005	cry1	1.31875
2015-02-05	Deep shade	27.6005	cry1	1.34696
2014-06-17	Light	17.6328	cry1cry2	0.059947
2014-06-17	Light	17.6328	cry1cry2	0.125594
2014-06-17	Light	17.6328	cry1cry2	0.0760136
2014-06-17	Mild shade	12.7681	cry1cry2	0.145072
2014-06-17	Mild shade	12.7681	cry1cry2	0.115254
2014-06-17	Mild shade	12.7681	cry1cry2	0.231561
2014-06-17	Mild shade	12.7681	cry1cry2	0.0852197
2014-06-17	Deep shade	12.1569	cry1cry2	0.192715
2014-06-17	Deep shade	12.1569	cry1cry2	0.261371
2014-06-17	Deep shade	12.1569	cry1cry2	0.265619
2014-06-17	Deep shade	12.1569	cry1cry2	0.290461
2014-07-08	Light	27.4982	cry1cry2	0.250729
2014-07-08	Light	27.4982	cry1cry2	0.0866428
2014-07-08	Light	27.4982	cry1cry2	0.0643999
2014-07-08	Light	27.4982	cry1cry2	0.0304056
2014-07-08	Mild shade	13.3176	cry1cry2	0.227765
2014-07-08	Mild shade	13.3176	cry1cry2	0.247512
2014-07-08	Mild shade	13.3176	cry1cry2	0.115254
2014-07-08	Mild shade	13.3176	cry1cry2	0.0304056
2014-07-08	Deep shade	12.653	cry1cry2	0.252307
2014-07-08	Deep shade	12.653	cry1cry2	0.119994
2014-07-08	Deep shade	12.653	cry1cry2	0.186424
2014-07-08	Deep shade	12.653	cry1cry2	0.0948564
2014-09-04	Light	23.4314	cry1cry2	0.22873
2014-09-04	Light	23.4314	cry1cry2	0.151417
2014-09-04	Light	23.4314	cry1cry2	0.236021
2014-09-04	Light	23.4314	cry1cry2	0.243875
2014-09-04	Mild shade	17.1571	cry1cry2	0.152027
2014-09-04	Mild shade	17.1571	cry1cry2	0.189256
2014-09-04	Mild shade	17.1571	cry1cry2	0.0679887
2014-09-04	Mild shade	17.1571	cry1cry2	0.286739
2014-09-04	Deep shade	16.6788	cry1cry2	0.279569
2014-09-04	Deep shade	16.6788	cry1cry2	0.224359
2014-09-04	Deep shade	16.6788	cry1cry2	0.232746
2014-09-04	Deep shade	16.6788	cry1cry2	0.30903
2014-10-02	Light	28.8912	cry1cry2	0.171364
2014-10-02	Light	28.8912	cry1cry2	0.174343
2014-10-02	Light	28.8912	cry1cry2	0.17816
2014-10-02	Light	28.8912	cry1cry2	0.190823
2014-10-02	Mild shade	18.8597	cry1cry2	0.306443
2014-10-02	Mild shade	18.8597	cry1cry2	0.250729
2014-10-02	Mild shade	18.8597	cry1cry2	0.377318
2014-10-02	Mild shade	18.8597	cry1cry2	0.350722
2014-10-02	Deep shade	15.9872	cry1cry2	0.290742
2014-10-02	Deep shade	15.9872	cry1cry2	0.393024
2014-10-02	Deep shade	15.9872	cry1cry2	0.278702
2014-10-02	Deep shade	15.9872	cry1cry2	0.328391
10/30/14	Light	39.8735	cry1cry2	0.127731
10/30/14	Light	39.8735	cry1cry2	0.193537
10/30/14	Light	39.8735	cry1cry2	0.269917
10/30/14	Light	39.8735	cry1cry2	0.146316
10/30/14	Mild shade	24.6577	cry1cry2	0.492414
10/30/14	Mild shade	24.6577	cry1cry2	0.78228
10/30/14	Mild shade	24.6577	cry1cry2	0.481708
10/30/14	Mild shade	24.6577	cry1cry2	0.928713
10/30/14	Deep shade	20.1105	cry1cry2	0.368973
10/30/14	Deep shade	20.1105	cry1cry2	0.617388
10/30/14	Deep shade	20.1105	cry1cry2	0.633376
10/30/14	Deep shade	20.1105	cry1cry2	0.764969
11/13/14	Light	43.096	cry1cry2	0.103491
11/13/14	Mild shade	27.9324	cry1cry2	0.462789
11/13/14	Mild shade	27.9324	cry1cry2	0.394262
11/13/14	Mild shade	27.9324	cry1cry2	0.517763
11/13/14	Mild shade	27.9324	cry1cry2	0.539923
11/13/14	Deep shade	24.6144	cry1cry2	0.405504
11/13/14	Deep shade	24.6144	cry1cry2	0.582943
11/13/14	Deep shade	24.6144	cry1cry2	0.431621
11/13/14	Deep shade	24.6144	cry1cry2	0.540009
11/27/14	Light	30.5197	cry1cry2	0.156072
11/27/14	Light	30.5197	cry1cry2	0.198955
11/27/14	Light	30.5197	cry1cry2	0.290422
11/27/14	Light	30.5197	cry1cry2	0.290422
11/27/14	Mild shade	29.8225	cry1cry2	0.582741
11/27/14	Mild shade	29.8225	cry1cry2	0.590416
11/27/14	Mild shade	29.8225	cry1cry2	0.470649
11/27/14	Mild shade	29.8225	cry1cry2	0.582741
11/27/14	Deep shade	24.2189	cry1cry2	1.48642
11/27/14	Deep shade	24.2189	cry1cry2	1.316
11/27/14	Deep shade	24.2189	cry1cry2	1.09363
2014-12-11	Light	37.7388	cry1cry2	0.227349
2014-12-11	Light	37.7388	cry1cry2	0.153575
2014-12-11	Light	37.7388	cry1cry2	0.17382
2014-12-11	Light	37.7388	cry1cry2	0.22662
2014-12-11	Mild shade	28.5565	cry1cry2	0.189924
2014-12-11	Mild shade	28.5565	cry1cry2	0.270537
2014-12-11	Mild shade	28.5565	cry1cry2	0.218091
2014-12-11	Mild shade	28.5565	cry1cry2	0.42595
2014-12-11	Deep shade	23.4678	cry1cry2	0.957109
2014-12-11	Deep shade	23.4678	cry1cry2	0.676113
2014-12-11	Deep shade	23.4678	cry1cry2	0.499536
2014-12-11	Deep shade	23.4678	cry1cry2	0.551214
12/22/14	Light	32.456	cry1cry2	0.329437
12/22/14	Light	32.456	cry1cry2	0.327637
12/22/14	Light	32.456	cry1cry2	0.338078
12/22/14	Light	32.456	cry1cry2	0.439283
12/22/14	Mild shade	29.1548	cry1cry2	0.660791
12/22/14	Mild shade	29.1548	cry1cry2	0.743328
12/22/14	Mild shade	29.1548	cry1cry2	0.672236
12/22/14	Mild shade	29.1548	cry1cry2	0.744655
12/22/14	Deep shade	23.4377	cry1cry2	0.605301
12/22/14	Deep shade	23.4377	cry1cry2	1.1228
12/22/14	Deep shade	23.4377	cry1cry2	0.821641
12/22/14	Deep shade	23.4377	cry1cry2	0.884526
2015-02-05	Light	39.385	cry1cry2	0.134554
2015-02-05	Light	39.385	cry1cry2	0.196855
2015-02-05	Light	39.385	cry1cry2	0.18491
2015-02-05	Light	39.385	cry1cry2	0.183927
2015-02-05	Mild shade	27.3043	cry1cry2	1.01011
2015-02-05	Mild shade	27.3043	cry1cry2	0.863164
2015-02-05	Mild shade	27.3043	cry1cry2	1.09794
2015-02-05	Deep shade	27.6005	cry1cry2	1.39084
2015-02-05	Deep shade	27.6005	cry1cry2	1.18859
2015-02-05	Deep shade	27.6005	cry1cry2	1.23526
2015-02-05	Deep shade	27.6005	cry1cry2	1.28465
2014-06-17	Light	17.6328	cry2	0.0760135
2014-06-17	Light	17.6328	cry2	0.0820696
2014-06-17	Light	17.6328	cry2	0.178854
2014-06-17	Light	17.6328	cry2	0.0304056
2014-06-17	Mild shade	12.7681	cry2	0.177293
2014-06-17	Mild shade	12.7681	cry2	0.231378
2014-06-17	Mild shade	12.7681	cry2	0.144002
2014-06-17	Mild shade	12.7681	cry2	0.152027
2014-06-17	Deep shade	12.1569	cry2	0.119994
2014-06-17	Deep shade	12.1569	cry2	0.163856
2014-06-17	Deep shade	12.1569	cry2	0.325398
2014-06-17	Deep shade	12.1569	cry2	0
2014-07-08	Light	27.4982	cry2	0.0735387
2014-07-08	Light	27.4982	cry2	0.0671076
2014-07-08	Light	27.4982	cry2	0.0429993
2014-07-08	Light	27.4982	cry2	0.0429993
2014-07-08	Mild shade	13.3176	cry2	0.109748
2014-07-08	Mild shade	13.3176	cry2	0.135474
2014-07-08	Mild shade	13.3176	cry2	0.144002
2014-07-08	Mild shade	13.3176	cry2	0.0304056
2014-07-08	Deep shade	12.653	cry2	0.1923
2014-07-08	Deep shade	12.653	cry2	0.203966
2014-07-08	Deep shade	12.653	cry2	0.0859995
2014-09-04	Light	23.4314	cry2	0.125365
2014-09-04	Light	23.4314	cry2	0.152866
2014-09-04	Light	23.4314	cry2	0.109628
2014-09-04	Light	23.4314	cry2	0.121622
2014-09-04	Mild shade	17.1571	cry2	0.203375
2014-09-04	Mild shade	17.1571	cry2	0.155574
2014-09-04	Mild shade	17.1571	cry2	0.135977
2014-09-04	Mild shade	17.1571	cry2	0.291979
2014-09-04	Deep shade	16.6788	cry2	0.176591
2014-09-04	Deep shade	16.6788	cry2	0.188288
2014-09-04	Deep shade	16.6788	cry2	0.285148
2014-09-04	Deep shade	16.6788	cry2	0.401569
2014-10-02	Light	28.8912	cry2	0.184949
2014-10-02	Light	28.8912	cry2	0.181585
2014-10-02	Light	28.8912	cry2	0.218966
2014-10-02	Light	28.8912	cry2	0.0456084
2014-10-02	Mild shade	18.8597	cry2	0.145676
2014-10-02	Mild shade	18.8597	cry2	0.155038
2014-10-02	Mild shade	18.8597	cry2	0.0304056
2014-10-02	Mild shade	18.8597	cry2	0.232668
2014-10-02	Deep shade	15.9872	cry2	0.237474
2014-10-02	Deep shade	15.9872	cry2	0.288451
2014-10-02	Deep shade	15.9872	cry2	0.318014
2014-10-02	Deep shade	15.9872	cry2	0.271941
10/30/14	Light	39.8735	cry2	0.0776034
10/30/14	Light	39.8735	cry2	0.113879
10/30/14	Light	39.8735	cry2	0.161622
10/30/14	Light	39.8735	cry2	0.203152
10/30/14	Mild shade	24.6577	cry2	0.391028
10/30/14	Mild shade	24.6577	cry2	0.553711
10/30/14	Mild shade	24.6577	cry2	0.506884
10/30/14	Mild shade	24.6577	cry2	0.452641
10/30/14	Deep shade	20.1105	cry2	0.335722
10/30/14	Deep shade	20.1105	cry2	0.637031
10/30/14	Deep shade	20.1105	cry2	0.656799
10/30/14	Deep shade	20.1105	cry2	0.510827
11/13/14	Light	43.096	cry2	0.0859995
11/13/14	Mild shade	27.9324	cry2	0.575295
11/13/14	Mild shade	27.9324	cry2	0.320259
11/13/14	Mild shade	27.9324	cry2	0.29671
11/13/14	Mild shade	27.9324	cry2	0.19469
11/13/14	Deep shade	24.6144	cry2	0.45273
11/13/14	Deep shade	24.6144	cry2	0.553566
11/13/14	Deep shade	24.6144	cry2	0.491215
11/13/14	Deep shade	24.6144	cry2	0.476562
11/27/14	Light	30.5197	cry2	0.102989
11/27/14	Light	30.5197	cry2	0.124185
11/27/14	Light	30.5197	cry2	0.25729
11/27/14	Light	30.5197	cry2	0.25729
11/27/14	Mild shade	29.8225	cry2	0.240232
11/27/14	Mild shade	29.8225	cry2	0.305468
11/27/14	Mild shade	29.8225	cry2	0.538736
11/27/14	Mild shade	29.8225	cry2	0.240232
11/27/14	Deep shade	24.2189	cry2	0.978813
11/27/14	Deep shade	24.2189	cry2	0.784376
11/27/14	Deep shade	24.2189	cry2	0.835012
11/27/14	Deep shade	24.2189	cry2	0.784376
2014-12-11	Light	37.7388	cry2	0.115127
2014-12-11	Light	37.7388	cry2	0.209772
2014-12-11	Light	37.7388	cry2	0.119402
2014-12-11	Light	37.7388	cry2	0.0990597
2014-12-11	Mild shade	28.5565	cry2	0.185987
2014-12-11	Mild shade	28.5565	cry2	0.347917
2014-12-11	Mild shade	28.5565	cry2	0.257939
2014-12-11	Mild shade	28.5565	cry2	0.370761
2014-12-11	Deep shade	23.4678	cry2	1.0153
2014-12-11	Deep shade	23.4678	cry2	0.668876
2014-12-11	Deep shade	23.4678	cry2	0.422068
12/22/14	Light	32.456	cry2	0.348756
12/22/14	Light	32.456	cry2	0.176982
12/22/14	Mild shade	29.1548	cry2	0.341559
12/22/14	Mild shade	29.1548	cry2	0.467802
12/22/14	Mild shade	29.1548	cry2	0.151204
12/22/14	Deep shade	23.4377	cry2	0.469158
12/22/14	Deep shade	23.4377	cry2	0.684893
12/22/14	Deep shade	23.4377	cry2	0.488041
12/22/14	Deep shade	23.4377	cry2	0.626745
2015-02-05	Light	39.385	cry2	0.0579555
2015-02-05	Light	39.385	cry2	0.272289
2015-02-05	Light	39.385	cry2	0.18491
2015-02-05	Light	39.385	cry2	0.128712
2015-02-05	Mild shade	27.3043	cry2	0.907271
2015-02-05	Mild shade	27.3043	cry2	0.583008
2015-02-05	Mild shade	27.3043	cry2	0.72605
2015-02-05	Deep shade	27.6005	cry2	0.828218
2015-02-05	Deep shade	27.6005	cry2	0.973783
2015-02-05	Deep shade	27.6005	cry2	1.27918
2015-02-05	Deep shade	27.6005	cry2	1.34302
2014-06-17	Light	17.6328	phyA	0.055494
2014-06-17	Light	17.6328	phyA	0.102005
2014-06-17	Light	17.6328	phyA	0.153988
2014-06-17	Light	17.6328	phyA	0.0760136
2014-06-17	Mild shade	12.7681	phyA	0.144672
2014-06-17	Mild shade	12.7681	phyA	0.132544
2014-06-17	Mild shade	12.7681	phyA	0.170306
2014-06-17	Mild shade	12.7681	phyA	0.233108
2014-06-17	Deep shade	12.1569	phyA	0.299754
2014-06-17	Deep shade	12.1569	phyA	0.247311
2014-06-17	Deep shade	12.1569	phyA	0.192567
2014-06-17	Deep shade	12.1569	phyA	0.349713
2014-07-08	Light	27.4982	phyA	0.199066
2014-07-08	Light	27.4982	phyA	0.0720011
2014-07-08	Light	27.4982	phyA	0.0491972
2014-07-08	Light	27.4982	phyA	0.0304056
2014-07-08	Mild shade	13.3176	phyA	0.221355
2014-07-08	Mild shade	13.3176	phyA	0.155038
2014-07-08	Mild shade	13.3176	phyA	0.132544
2014-07-08	Mild shade	13.3176	phyA	0.0696461
2014-07-08	Deep shade	12.653	phyA	0.356795
2014-07-08	Deep shade	12.653	phyA	0.201894
2014-07-08	Deep shade	12.653	phyA	0.38856
2014-07-08	Deep shade	12.653	phyA	0.36613
2014-09-04	Light	23.4314	phyA	0.072591
2014-09-04	Light	23.4314	phyA	0.239975
2014-09-04	Light	23.4314	phyA	0.186275
2014-09-04	Light	23.4314	phyA	0.136773
2014-09-04	Mild shade	17.1571	phyA	0.238911
2014-09-04	Mild shade	17.1571	phyA	0.284027
2014-09-04	Mild shade	17.1571	phyA	0.26291
2014-09-04	Mild shade	17.1571	phyA	0.362959
2014-09-04	Deep shade	16.6788	phyA	0.342951
2014-09-04	Deep shade	16.6788	phyA	0.24653
2014-09-04	Deep shade	16.6788	phyA	0.268662
2014-09-04	Deep shade	16.6788	phyA	0.295282
2014-10-02	Light	28.8912	phyA	0.144484
2014-10-02	Light	28.8912	phyA	0.245137
2014-10-02	Light	28.8912	phyA	0.123266
2014-10-02	Light	28.8912	phyA	0.0304056
2014-10-02	Mild shade	18.8597	phyA	0.36736
2014-10-02	Mild shade	18.8597	phyA	0.325112
2014-10-02	Mild shade	18.8597	phyA	0.486902
2014-10-02	Mild shade	18.8597	phyA	0.514113
2014-10-02	Deep shade	15.9872	phyA	0.644231
2014-10-02	Deep shade	15.9872	phyA	0.444477
2014-10-02	Deep shade	15.9872	phyA	0.679034
2014-10-02	Deep shade	15.9872	phyA	0.65661
10/30/14	Light	39.8735	phyA	0.118871
10/30/14	Light	39.8735	phyA	0.0946193
10/30/14	Light	39.8735	phyA	0.142519
10/30/14	Light	39.8735	phyA	0.152027
10/30/14	Mild shade	24.6577	phyA	0.391675
10/30/14	Mild shade	24.6577	phyA	0.585011
10/30/14	Mild shade	24.6577	phyA	0.44669
10/30/14	Mild shade	24.6577	phyA	0.409486
10/30/14	Deep shade	20.1105	phyA	0.300929
10/30/14	Deep shade	20.1105	phyA	0.483464
10/30/14	Deep shade	20.1105	phyA	0.537571
10/30/14	Deep shade	20.1105	phyA	0.534111
11/13/14	Light	43.096	phyA	0.141798
11/13/14	Light	43.096	phyA	0.055494
11/13/14	Mild shade	27.9324	phyA	0.477835
11/13/14	Mild shade	27.9324	phyA	0.478285
11/13/14	Mild shade	27.9324	phyA	0.237927
11/13/14	Mild shade	27.9324	phyA	0.555026
11/13/14	Deep shade	24.6144	phyA	0.452726
11/13/14	Deep shade	24.6144	phyA	0.382551
11/13/14	Deep shade	24.6144	phyA	0.537008
11/13/14	Deep shade	24.6144	phyA	0.510104
11/27/14	Light	30.5197	phyA	0.146508
11/27/14	Light	30.5197	phyA	0.0692683
11/27/14	Light	30.5197	phyA	0.123356
11/27/14	Light	30.5197	phyA	0.123356
11/27/14	Mild shade	29.8225	phyA	0.510437
11/27/14	Mild shade	29.8225	phyA	0.315116
11/27/14	Mild shade	29.8225	phyA	0.620349
11/27/14	Mild shade	29.8225	phyA	0.510437
11/27/14	Deep shade	24.2189	phyA	0.760783
11/27/14	Deep shade	24.2189	phyA	0.804411
11/27/14	Deep shade	24.2189	phyA	0.785229
11/27/14	Deep shade	24.2189	phyA	0.796291
2014-12-11	Light	37.7388	phyA	0.0745602
2014-12-11	Light	37.7388	phyA	0.135638
2014-12-11	Light	37.7388	phyA	0.105988
2014-12-11	Light	37.7388	phyA	0.148465
2014-12-11	Mild shade	28.5565	phyA	0.260867
2014-12-11	Mild shade	28.5565	phyA	0.365459
2014-12-11	Mild shade	28.5565	phyA	0.143195
2014-12-11	Mild shade	28.5565	phyA	0.319486
2014-12-11	Deep shade	23.4678	phyA	0.569101
2014-12-11	Deep shade	23.4678	phyA	0.599653
2014-12-11	Deep shade	23.4678	phyA	0.425445
2014-12-11	Deep shade	23.4678	phyA	0.561715
12/22/14	Light	32.456	phyA	0.153791
12/22/14	Light	32.456	phyA	0.355705
12/22/14	Light	32.456	phyA	0.258634
12/22/14	Light	32.456	phyA	0.191371
12/22/14	Mild shade	29.1548	phyA	0.452383
12/22/14	Mild shade	29.1548	phyA	0.412005
12/22/14	Mild shade	29.1548	phyA	0.415498
12/22/14	Mild shade	29.1548	phyA	0.657274
12/22/14	Deep shade	23.4377	phyA	0.723302
12/22/14	Deep shade	23.4377	phyA	0.54797
12/22/14	Deep shade	23.4377	phyA	0.869492
12/22/14	Deep shade	23.4377	phyA	0.774273
2015-02-05	Light	39.385	phyA	0.138614
2015-02-05	Light	39.385	phyA	0.223004
2015-02-05	Light	39.385	phyA	0.267845
2015-02-05	Light	39.385	phyA	0.102426
2015-02-05	Mild shade	27.3043	phyA	1.02681
2015-02-05	Mild shade	27.3043	phyA	1.20769
2015-02-05	Mild shade	27.3043	phyA	1.24029
2015-02-05	Mild shade	27.3043	phyA	1.38593
2015-02-05	Deep shade	27.6005	phyA	1.34902
2015-02-05	Deep shade	27.6005	phyA	1.44743
2015-02-05	Deep shade	27.6005	phyA	1.26732
2015-02-05	Deep shade	27.6005	phyA	1.67056
2014-06-17	Light	17.6328	phyAphyB	0.511038
2014-06-17	Light	17.6328	phyAphyB	0.0304056
2014-06-17	Mild shade	12.7681	phyAphyB	1.09502
2014-06-17	Deep shade	12.1569	phyAphyB	1.23457
2014-06-17	Deep shade	12.1569	phyAphyB	1.19783
2014-07-08	Light	27.4982	phyAphyB	0.238868
2014-07-08	Light	27.4982	phyAphyB	0.165342
2014-07-08	Light	27.4982	phyAphyB	0.0679887
2014-07-08	Light	27.4982	phyAphyB	0.0961506
2014-07-08	Mild shade	13.3176	phyAphyB	0.634104
2014-07-08	Mild shade	13.3176	phyAphyB	0.495503
2014-07-08	Mild shade	13.3176	phyAphyB	0.463121
2014-07-08	Mild shade	13.3176	phyAphyB	0.184949
2014-07-08	Deep shade	12.653	phyAphyB	0.885585
2014-07-08	Deep shade	12.653	phyAphyB	1.22538
2014-07-08	Deep shade	12.653	phyAphyB	1.19668
2014-09-04	Light	23.4314	phyAphyB	0.588192
2014-09-04	Light	23.4314	phyAphyB	0.396438
2014-09-04	Light	23.4314	phyAphyB	0.517785
2014-09-04	Mild shade	17.1571	phyAphyB	1.77158
2014-09-04	Mild shade	17.1571	phyAphyB	1.64957
2014-09-04	Mild shade	17.1571	phyAphyB	1.37397
2014-09-04	Mild shade	17.1571	phyAphyB	2.00933
2014-09-04	Deep shade	16.6788	phyAphyB	1.70702
2014-09-04	Deep shade	16.6788	phyAphyB	1.692
2014-09-04	Deep shade	16.6788	phyAphyB	2.32038
2014-09-04	Deep shade	16.6788	phyAphyB	2.08056
2014-10-02	Light	28.8912	phyAphyB	0.590036
2014-10-02	Light	28.8912	phyAphyB	0.465114
2014-10-02	Light	28.8912	phyAphyB	0.425676
2014-10-02	Light	28.8912	phyAphyB	0.432142
2014-10-02	Mild shade	18.8597	phyAphyB	1.94974
2014-10-02	Mild shade	18.8597	phyAphyB	1.89522
2014-10-02	Deep shade	15.9872	phyAphyB	1.64497
2014-10-02	Deep shade	15.9872	phyAphyB	1.90769
2014-10-02	Deep shade	15.9872	phyAphyB	1.63173
2014-10-02	Deep shade	15.9872	phyAphyB	2.22978
10/30/14	Light	39.8735	phyAphyB	0.125365
10/30/14	Light	39.8735	phyAphyB	0.301943
10/30/14	Light	39.8735	phyAphyB	0.246145
10/30/14	Mild shade	24.6577	phyAphyB	1.02209
10/30/14	Mild shade	24.6577	phyAphyB	1.42274
10/30/14	Mild shade	24.6577	phyAphyB	1.24463
10/30/14	Mild shade	24.6577	phyAphyB	0.731975
10/30/14	Deep shade	20.1105	phyAphyB	1.49923
10/30/14	Deep shade	20.1105	phyAphyB	1.74
10/30/14	Deep shade	20.1105	phyAphyB	1.95608
10/30/14	Deep shade	20.1105	phyAphyB	1.23832
11/13/14	Light	43.096	phyAphyB	0.173358
11/13/14	Light	43.096	phyAphyB	0.145978
11/13/14	Mild shade	27.9324	phyAphyB	0.912303
11/13/14	Mild shade	27.9324	phyAphyB	0.961443
11/13/14	Mild shade	27.9324	phyAphyB	0.573688
11/13/14	Deep shade	24.6144	phyAphyB	2.23489
11/13/14	Deep shade	24.6144	phyAphyB	2.52333
11/13/14	Deep shade	24.6144	phyAphyB	2.49398
11/13/14	Deep shade	24.6144	phyAphyB	2.0422
11/27/14	Light	30.5197	phyAphyB	0.171108
11/27/14	Light	30.5197	phyAphyB	0.406811
11/27/14	Light	30.5197	phyAphyB	0.406811
11/27/14	Mild shade	29.8225	phyAphyB	1.88227
11/27/14	Mild shade	29.8225	phyAphyB	1.75793
11/27/14	Mild shade	29.8225	phyAphyB	1.88227
11/27/14	Deep shade	24.2189	phyAphyB	3.21657
11/27/14	Deep shade	24.2189	phyAphyB	3.21317
11/27/14	Deep shade	24.2189	phyAphyB	3.68367
11/27/14	Deep shade	24.2189	phyAphyB	3.21317
2014-12-11	Light	37.7388	phyAphyB	0.47053
2014-12-11	Light	37.7388	phyAphyB	0.389389
2014-12-11	Light	37.7388	phyAphyB	0.328785
2014-12-11	Light	37.7388	phyAphyB	0.446552
2014-12-11	Mild shade	28.5565	phyAphyB	0.431221
2014-12-11	Mild shade	28.5565	phyAphyB	0.645045
2014-12-11	Mild shade	28.5565	phyAphyB	0.990395
2014-12-11	Deep shade	23.4678	phyAphyB	2.00509
2014-12-11	Deep shade	23.4678	phyAphyB	1.67645
2014-12-11	Deep shade	23.4678	phyAphyB	2.15315
2014-12-11	Deep shade	23.4678	phyAphyB	2.03442
12/22/14	Light	32.456	phyAphyB	0.357712
12/22/14	Light	32.456	phyAphyB	0.193179
12/22/14	Light	32.456	phyAphyB	0.809444
12/22/14	Light	32.456	phyAphyB	0.746766
12/22/14	Mild shade	29.1548	phyAphyB	1.24103
12/22/14	Mild shade	29.1548	phyAphyB	1.86668
12/22/14	Deep shade	23.4377	phyAphyB	2.63564
12/22/14	Deep shade	23.4377	phyAphyB	1.9802
12/22/14	Deep shade	23.4377	phyAphyB	2.73546
2015-02-05	Light	39.385	phyAphyB	0.176881
2015-02-05	Light	39.385	phyAphyB	0.182177
2015-02-05	Light	39.385	phyAphyB	0.345452
2015-02-05	Light	39.385	phyAphyB	0.360163
2015-02-05	Mild shade	27.3043	phyAphyB	0.759823
2015-02-05	Mild shade	27.3043	phyAphyB	1.06381
2015-02-05	Mild shade	27.3043	phyAphyB	1.31146
2015-02-05	Mild shade	27.3043	phyAphyB	1.53315
2015-02-05	Deep shade	27.6005	phyAphyB	1.46368
2015-02-05	Deep shade	27.6005	phyAphyB	1.37272
2015-02-05	Deep shade	27.6005	phyAphyB	1.30857
2015-02-05	Deep shade	27.6005	phyAphyB	1.6968
2014-06-17	Light	17.6328	phyB	0.110107
2014-06-17	Light	17.6328	phyB	0.187035
2014-06-17	Light	17.6328	phyB	0.0820696
2014-06-17	Light	17.6328	phyB	0.0961506
2014-06-17	Mild shade	12.7681	phyB	0.294462
2014-06-17	Mild shade	12.7681	phyB	0.108529
2014-06-17	Mild shade	12.7681	phyB	0.215104
2014-06-17	Mild shade	12.7681	phyB	0.138082
2014-06-17	Deep shade	12.1569	phyB	1.22538
2014-06-17	Deep shade	12.1569	phyB	0.39465
2014-06-17	Deep shade	12.1569	phyB	0.265173
2014-06-17	Deep shade	12.1569	phyB	0.279848
2014-07-08	Light	27.4982	phyB	0.169651
2014-07-08	Light	27.4982	phyB	0.155465
2014-07-08	Light	27.4982	phyB	0.0973536
2014-07-08	Light	27.4982	phyB	0.0760136
2014-07-08	Mild shade	13.3176	phyB	0.114379
2014-07-08	Mild shade	13.3176	phyB	0.103847
2014-07-08	Mild shade	13.3176	phyB	0.108529
2014-07-08	Mild shade	13.3176	phyB	0.0608112
2014-07-08	Deep shade	12.653	phyB	0.462001
2014-07-08	Deep shade	12.653	phyB	0.299754
2014-07-08	Deep shade	12.653	phyB	0.246294
2014-07-08	Deep shade	12.653	phyB	0.108886
2014-09-04	Light	23.4314	phyB	0.106419
2014-09-04	Light	23.4314	phyB	0.259784
2014-09-04	Light	23.4314	phyB	0.106419
2014-09-04	Light	23.4314	phyB	0.102889
2014-09-04	Mild shade	17.1571	phyB	0.270347
2014-09-04	Mild shade	17.1571	phyB	0.241691
2014-09-04	Mild shade	17.1571	phyB	0.274729
2014-09-04	Mild shade	17.1571	phyB	0.360369
2014-09-04	Deep shade	16.6788	phyB	0.551411
2014-09-04	Deep shade	16.6788	phyB	0.391093
2014-09-04	Deep shade	16.6788	phyB	0.458782
2014-09-04	Deep shade	16.6788	phyB	0.532541
2014-10-02	Light	28.8912	phyB	0.155247
2014-10-02	Light	28.8912	phyB	0.125262
2014-10-02	Light	28.8912	phyB	0.158017
2014-10-02	Light	28.8912	phyB	0.248344
2014-10-02	Mild shade	18.8597	phyB	0.310162
2014-10-02	Mild shade	18.8597	phyB	0.345161
2014-10-02	Mild shade	18.8597	phyB	0.358724
2014-10-02	Mild shade	18.8597	phyB	0.26746
2014-10-02	Deep shade	15.9872	phyB	0.714317
2014-10-02	Deep shade	15.9872	phyB	0.560734
2014-10-02	Deep shade	15.9872	phyB	0.507454
2014-10-02	Deep shade	15.9872	phyB	0.580228
10/30/14	Light	39.8735	phyB	0.151257
10/30/14	Light	39.8735	phyB	0.249087
10/30/14	Light	39.8735	phyB	0.235396
10/30/14	Light	39.8735	phyB	0.191845
10/30/14	Mild shade	24.6577	phyB	0.488198
10/30/14	Mild shade	24.6577	phyB	0.602444
10/30/14	Mild shade	24.6577	phyB	0.753364
10/30/14	Mild shade	24.6577	phyB	0.9485
10/30/14	Deep shade	20.1105	phyB	0.288053
10/30/14	Deep shade	20.1105	phyB	0.70284
10/30/14	Deep shade	20.1105	phyB	0.784951
10/30/14	Deep shade	20.1105	phyB	0.603807
11/13/14	Light	43.096	phyB	0.126859
11/13/14	Light	43.096	phyB	0.0751997
11/13/14	Mild shade	27.9324	phyB	0.560174
11/13/14	Mild shade	27.9324	phyB	0.561691
11/13/14	Mild shade	27.9324	phyB	0.704481
11/13/14	Mild shade	27.9324	phyB	0.530722
11/13/14	Deep shade	24.6144	phyB	0.667789
11/13/14	Deep shade	24.6144	phyB	0.792048
11/13/14	Deep shade	24.6144	phyB	0.942529
11/13/14	Deep shade	24.6144	phyB	0.779128
11/27/14	Light	30.5197	phyB	0.202376
11/27/14	Light	30.5197	phyB	0.19372
11/27/14	Light	30.5197	phyB	0.296569
11/27/14	Light	30.5197	phyB	0.296569
11/27/14	Mild shade	29.8225	phyB	0.412362
11/27/14	Mild shade	29.8225	phyB	0.887389
11/27/14	Mild shade	29.8225	phyB	0.685896
11/27/14	Mild shade	29.8225	phyB	0.412362
11/27/14	Deep shade	24.2189	phyB	1.24831
11/27/14	Deep shade	24.2189	phyB	0.794029
11/27/14	Deep shade	24.2189	phyB	1.22854
11/27/14	Deep shade	24.2189	phyB	0.794029
2014-12-11	Light	37.7388	phyB	0.277342
2014-12-11	Light	37.7388	phyB	0.186662
2014-12-11	Light	37.7388	phyB	0.275222
2014-12-11	Light	37.7388	phyB	0.157997
2014-12-11	Mild shade	28.5565	phyB	0.172318
2014-12-11	Mild shade	28.5565	phyB	0.341272
2014-12-11	Mild shade	28.5565	phyB	0.415842
2014-12-11	Mild shade	28.5565	phyB	0.310032
2014-12-11	Deep shade	23.4678	phyB	0.887511
2014-12-11	Deep shade	23.4678	phyB	0.759692
2014-12-11	Deep shade	23.4678	phyB	0.672928
2014-12-11	Deep shade	23.4678	phyB	0.817727
12/22/14	Light	32.456	phyB	0.342295
12/22/14	Light	32.456	phyB	0.338039
12/22/14	Light	32.456	phyB	0.405692
12/22/14	Light	32.456	phyB	0.316063
12/22/14	Mild shade	29.1548	phyB	0.982418
12/22/14	Mild shade	29.1548	phyB	0.663989
12/22/14	Mild shade	29.1548	phyB	0.651353
12/22/14	Mild shade	29.1548	phyB	0.90298
12/22/14	Deep shade	23.4377	phyB	0.977809
12/22/14	Deep shade	23.4377	phyB	0.990374
12/22/14	Deep shade	23.4377	phyB	0.720754
12/22/14	Deep shade	23.4377	phyB	1.04211
2015-02-05	Light	39.385	phyB	0.221174
2015-02-05	Light	39.385	phyB	0.264515
2015-02-05	Light	39.385	phyB	0.187214
2015-02-05	Light	39.385	phyB	0.221646
2015-02-05	Mild shade	27.3043	phyB	0.962942
2015-02-05	Mild shade	27.3043	phyB	1.09241
2015-02-05	Mild shade	27.3043	phyB	1.26509
2015-02-05	Mild shade	27.3043	phyB	1.29869
2015-02-05	Deep shade	27.6005	phyB	1.42909
2015-02-05	Deep shade	27.6005	phyB	1.76799
2015-02-05	Deep shade	27.6005	phyB	1.55077
2015-02-05	Deep shade	27.6005	phyB	1.57983
