## Supplemental Table 5 for "Shade-avoidance responses become more aggressive in warm environments"

### Sheet: Hoja1
Table S5. Weather data at different global locations
Data were obtained from:
Jones, P.G.; Thornton, P.K.; Heinke, J. 2009. Generating Characteristic daily weather data using downscaled climate model data
from the IPCC's Fourth Assessment Report. CGIAR Research Program on Climate Change, Agriculture and Food Security (CCAFS);
Waen Associates; International Livestock Research Institute (ILRI); Potsdam Institute for Climate Impact Research (PIK)
Transformation of solar radiation units to the units used in the growth model is based on:
Plant Growth Chamber Handbook (https://www.controlledenvironments.org/growth-chamber-handbook/)
Location number	Latitude	Longitude	Month with photoperiod= 10 h	Current conditions			2080s decade projections (A1B scenario)
				Solar Radiation (MJ.m-2.day-1)	Tmin (°C)	T max (°C)	Solar Radiation (MJ.m-2.day-1)	Tmin (°C)	T max (°C)
1	53.2001	-8.19139	FEB	2.6	1.6	7.6	2.5	3.1	9.1
2	-50.3167	-70.2422	AUG	3.4	-2	6.2	3.3	-0.3	7.7
3	51.0807	0.25901	FEB	2.8	0.8	6.8	2.9	3	8.9
4	51.2368	6.79381	FEB	2.2	-0.5	5.3	2.4	2.3	8
5	-49.317	69.1997	AUG	2.3	-4.1	0.9	2.3	-2.5	2.5
6	-42.0933	146.952	MAY	5	1.2	8.6	5.7	3.3	11.5
7	43.3132	25.5451	NOV	6.5	2.3	10.6	6.1	5.4	13.6
8	43.5684	-1.17369	NOV	6	6.1	14.2	6.1	9.3	17.3
9	42.0393	24.1608	NOV	6.4	-0.1	7.7	6	2.9	10.7
10	42.5409	13.2404	NOV	5.1	3.6	9.8	4.9	7.3	13.1
11	42.0207	-3.28299	NOV	5.8	1.8	10	5.6	5.3	13.6
12	47.011	2.53121	FEB	4	0.3	7.8	4.6	3.2	10.9
13	43.5778	39.9425	NOV	6.1	6.3	13.8	6.3	9.3	16.5
14	30.5366	105.494	DEC	4.7	5.4	10.4	4.4	9.3	14.1
15	30.2959	105.531	DEC	4.5	5.7	10.5	4.1	9.7	14.3
16	-41.8632	172.872	MAY	5.8	1.8	9.9	6	3.9	12.1
17	42.256	42.2025	NOV	7.1	7	15.6	7.5	10.6	19
18	40.0375	9.16101	NOV	5	6.1	11.9	5.3	9.3	15.1
19	42.5409	58.2404	NOV	5.6	-0.3	9.3	5.3	4.1	13.3
20	43.2396	5.92481	NOV	5.7	4.9	12.3	5.8	8.4	15.6
21	-38.1514	142.136	JUL	4.5	5.3	12.8	4.7	6.8	14.4
22	42.0012	-121.57	NOV	7.2	-3.2	9.2	7.6	0.4	13.2
23	40.6898	19.9006	NOV	6.5	7.2	14.5	6.8	10.3	17.7
24	40.2323	-3.56489	NOV	6.7	5.1	13.3	6.8	8.6	17
25	37.6029	14.2556	JAN	3.1	4.8	9.8	3.3	7.6	12.4
26	-38.1514	142.136	MAY	7.4	7.5	15.9	7.6	9.3	17.5
27	34.4388	126.785	DEC	6.7	0.4	8.6	7.5	4.3	12.4
28	40.0884	55.5802	NOV	7.9	3.6	13.6	8.1	8.1	17.5
29	39.0832	46.9904	NOV	7.9	3.4	12	8	7.8	15.9
30	-39.4014	-67.7813	MAY	8.4	2	15	8.7	4	17
31	-36.5979	-59.0625	JUL	6.3	3.4	13.3	6.7	5.7	15.4
32	37.6029	14.2556	NOV	6	9.3	14.9	6.3	12.3	17.9
33	35.9256	-90.905	JAN	5.9	-2.5	7.9	6.4	1.3	11.3
34	39.6268	32.9279	NOV	8.1	0.4	10.4	7.9	3.8	13.9
35	37.1262	-80.086	NOV	9.8	0.3	12.6	10.1	4.4	16.4
36	33.9139	4.82491	DEC	7.6	4.3	15.3	8.3	7.8	19.2
37	-32.8786	-57.2344	JUN	7.3	7.6	16.7	7.1	9.4	18
38	-33.6443	-78.842	JUN	7.1	8.2	17.2	7.1	9.3	18.1
39	34.4388	126.785	JAN	4.5	-1.6	5.8	5	2.4	10
40	38.2597	-7.85339	NOV	7	8.8	16.8	7	11.9	19.9
41	30.6379	113.115	DEC	7.3	2.1	9.8	7.4	6.1	13.6
42	35.8891	-119.707	DEC	5.9	1.5	12.9	6.1	4.7	16
43	39.0107	-121.838	NOV	8.5	5.2	17.6	9.1	9	21.8
44	-34.7522	147.163	JUL	6.3	2.9	13.1	6.9	4.9	15.7
45	34.4498	50.8407	DEC	8.1	0	10.6	8.2	4.2	14.6
46	35.9967	138.938	DEC	7.8	-4.7	7.9	8.6	-1	11.4
47	-32.2862	117.844	JUN	7.6	6	15.8	8.5	8.1	19
48	-36.6684	148.535	JUL	5	-2.5	7.1	5.4	-0.5	9.5
49	34.7734	116.689	DEC	7.2	-2.9	6.9	6.7	1.5	10.9
50	31.7499	36.4935	DEC	8.2	2.9	14.4	8.6	6.3	17.9
51	33.9139	4.82491	JAN	7.2	3.5	14.7	7.9	6.7	18.5
52	-32.7134	135.609	JUN	7.8	5.3	16.3	8.3	7	18.6
53	35.8891	-119.707	JAN	5.5	2.1	12.9	5.8	4.9	16.1
54	-34.6146	135.709	JUL	5.3	7.6	14.6	5.5	8.9	16.1
55	37.6847	39.3574	NOV	9.3	6.6	16.5	9.6	10.6	20.6
56	31.0162	-83.25	DEC	9.9	5.2	17.5	10.4	9.3	20.8
57	-33.6443	-78.842	JUL	7.1	7.3	16.3	7.1	8.5	17.1
58	38.464	-102.538	NOV	9.7	-5.3	11.9	10.1	-0.8	16.4
59	29.498	-98.0156	DEC	10.8	5	18	11.4	8.6	21.4
60	34.1215	-104.085	DEC	8.9	-4.6	12.8	9.2	-0.5	16.7
61	35.889	108.897	NOV	10.1	-2	8.1	10.2	2.4	12.6
62	-25.5216	-62.8594	JUN	11	9.4	21.5	11.4	12.1	23.9
63	38.5147	-105.047	NOV	9.5	-5.1	11.3	9.9	-0.7	15.9
64	33.7023	-112.527	DEC	9	2.9	18.8	9.6	6.5	22.3
65	39.1301	82.9688	NOV	9.9	-5.6	10.2	10.1	-1.3	14.4
66	32.2897	58.1151	DEC	9.6	2.1	17.5	10	6.3	21.8
67	32.1432	64.299	DEC	8.9	-2	13.4	8.8	2.1	17.7
68	-31.3677	20.9748	JUN	9.2	1.3	16.8	9.7	4.3	21
69	30.7783	-7.91309	DEC	9.4	0.3	13.9	10.2	3.9	18.5
70	30.5949	75.5507	DEC	11.5	5.9	22.7	12	10.4	27.3
71	30.7145	-111.375	DEC	10.5	3.1	20.7	11.1	7.2	24.4
72	-21.9828	-48.0938	JUN	12.2	10.9	23	12.1	14.3	25.5
73	-51.6316	-59.9194	AUG	2.7	-0.5	5.6	2.4	0.7	6.5
74	62.2475	21.9947	OCT	4	1	6.6	3.6	5.1	10.5
75	65.0879	19.4229	OCT	3.9	-1.7	4.5	3.7	2.6	8.1
76	60.0725	9.51321	OCT	4.9	2	7.9	4.3	4.9	10.7
77	59.9407	14.1494	OCT	4.7	1.5	7.8	4.2	5.1	11.1
78	64.2685	16.7982	OCT	4	-1	4.9	3.6	2.9	8.1
79	63.2386	31.9154	OCT	3.3	-0.5	4	3.1	4.5	8.5
80	-32.1384	28.6523	JUN	9.3	9.1	20.9	9.5	12	24.4
81	-32.9902	23.6865	JUN	8.5	3.5	16.9	9	6.3	20.6
82	-31.3806	-64.1266	JUN	9.1	3.8	17.5	9	6.2	19
83	-27.9168	-52.7344	JUN	8.7	9.4	19.3	8.7	12.1	21.1
84	-44.8403	-73.8281	AUG	2.7	2.3	7.4	2.6	3.5	8.5
85	-43.7076	-68.6426	AUG	6.5	0.1	11.1	6.6	1.7	12.7
86	-30.6454	18.3698	JUN	9.4	5.9	19.3	9.8	8.4	22.4
87	-34.6694	-68.6426	JUL	8	-2.5	12.9	8.1	0.2	15.6
88	-33.6878	122.432	JUN	7.2	8	17.4	7.9	9.8	20
89	-31.6534	127.398	JUN	8.9	6.4	18.3	9.3	8.4	20.9
90	-36.6684	148.535	MAY	8.1	0.8	11.4	8.6	3.6	14.1
91	34.7734	116.689	NOV	7.2	-2.9	6.9	8.5	8.1	19
92	-45.8594	168.618	AUG	5.3	0.8	10.2	5.6	2.5	11.9
93	-38.6169	176.001	MAY	7	4.3	13	7.4	7	15.6
94	-29.4587	28.2568	JUN	9.6	-3.8	10.8	9.9	0.1	15.5
95	-31.7282	25.5542	JUN	9.1	1.4	16.5	9.6	4.7	20.7
96	-33.5231	18.8965	JUN	8.1	7	18.4	8.5	8.9	20.8
97	-33.5231	18.8965	JUL	7.9	5.9	17.5	8.1	8.1	19.9
98	-30.0608	-57.2628	JUN	8.3	9.6	18.6	8.3	11.8	20.2
99	-28.072	-62.7979	JUN	10.1	8.3	20.1	10.3	10.8	22
100	-35.03	141.372	JUL	6.9	4	15	7.1	5.7	17
